# Kinase condensates enrich ATP and trigger autophosphorylation

**DOI:** 10.1101/2025.10.28.684909

**Authors:** Nicholas E. Lea, Lindsay B. Case

## Abstract

Kinase-mediated signal transduction regulates most cellular processes, and autophosphorylation is a common mechanism to activate kinases. Many kinases undergo phase separation to form condensates. Despite the central role of autophosphorylation in regulating kinase activity, how condensates impact kinase autophosphorylation has not been systematically studied. Using biochemical reconstitution and cellular studies, we find that phase separation can concentrate kinases to effectively trigger the *trans*-autophosphorylation of the tyrosine kinases FAK and Abl, as well as the serine/threonine kinase Mst2. Moreover, kinase condensates can create a chemical environment that enriches ATP, and positively charged intrinsically disordered regions are one feature that enrich ATP into condensates. Thus, kinase phase separation is a general mechanism to activate kinase signaling pathways by locally concentrating both kinases and ATP to trigger autophosphorylation.
