## Supplementary material for "Kinase condensates enrich ATP and trigger autophosphorylation": Data S1

### Sheet: Human-Kinome
UniProtID	Name	PS Self Score	PS Part Score	ScorePSPire	Probability PSPHunter
Q8TAS1	KIS	0.046	0.036	0.0246859	0.057
Q96LW2	SgK494	0.051	0.033	0.000265515	0.057
O43930	PRKY	0.053	0.068	0.0243993	0.074
Q8N165	CLIK1L	0.07	0.053	0.0125296	0.076
Q96PN8	TSSK3	0.077	0.076	0.0656372	0.067
Q7Z695	ADCK2	0.062	0.032	0.00114826	0.082
Q86V86	PIM3	0.076	0.214	0.00278708	0.085
Q6J9G0	SuRTK106	0.057	0.048	0.0964062	0.042
P37023	ALK1	0.049	0.033	0.0817802	0.101
Q96RU8	Trb1	0.054	0.055	0.0151857	0.103
Q7RTN6	STLK5	0.094	0.165	0.0133587	0.105
Q96QS6	PSKH2	0.092	0.069	0.0834942	0.106
P27037	ACTR2	0.047	0.039	0.017995	0.108
Q9C0K7	STLK6	0.064	0.078	0.00110669	0.109
Q96NX5	CaMK1g	0.09	0.032	0.0303115	0.113
Q9H3Y6	SRM	0.053	0.038	0.00456035	0.114
Q6P2M8	CaMK1b	0.068	0.068	0.0522387	0.118
Q9P1W9	PIM2	0.047	0.069	0.0333959	0.118
Q9BXA6	SSTK	0.119	0.045	0.0478875	0.11
Q8NE28	SgK071	0.067	0.041	0.0897704	0.123
Q00532	CDKL1	0.091	0.186	0.0104452	0.123
Q8NER5	ALK7	0.081	0.05	0.014405	0.131
O94768	DRAK2	0.077	0.055	0.00815151	0.132
Q5MAI5	CDKL4	0.076	0.052	0.0896359	0.133
Q14296	FASTK	0.05	0.033	0.00924695	0.133
P42681	TXK	0.052	0.038	0.066775	0.14
Q6PHR2	ULK3	0.053	0.243	0.054372	0.141
Q9NSY0	NRBP2	0.046	0.467	0.032023	0.145
Q16671	MISR2	0.106	0.039	0.00139178	0.147
Q9Y6S9	RSKL2	0.046	0.089	0.0109692	0.148
P0C263	SgK069	0.071	0.031	0.0512725	0.154
Q9Y616	IRAK3	0.073	0.129	0.0782617	0.156
Q8IZE3	SCYL3	0.061	0.038	0.0443044	0.157
Q8TEA7	TBCK	0.049	0.037	0.0365632	0.159
P51956	NEK3	0.078	0.341	0.0874656	0.16
P0C264	SgK110	0.063	0.035	0.0149134	0.162
O75716	MPSK1	0.052	0.057	0.127904	0.163
Q504Y2	SgK493	0.068	0.052	0.00167811	0.164
O15146	MUSK	0.053	0.039	0.0679304	0.165
Q3MIX3	ADCK5	0.087	0.065	0.00104927	0.166
Q96PF2	TSSK2	0.079	0.682	0.107444	0.171
Q9UIK4	DAPK2	0.093	0.455	0.0298007	0.171
Q8IY84	NIM1	0.093	0.296	0.0185338	0.171
Q16816	PHKg1	0.084	0.269	0.016957	0.172
P49842	G11	0.072	0.048	0.0192247	0.179
Q86YV6	SgK085	0.115	0.332	0.0855542	0.182
P36888	FLT3	0.053	0.331	0.0335497	0.182
P41279	COT	0.047	0.145	0.0212385	0.182
Q15119	PDHK2	0.052	0.031	0.0888946	0.184
Q9UEE5	DRAK1	0.05	0.147	0.0714393	0.188
Q96RU7	Trb3	0.048	0.096	0.0113403	0.188
P51817	PRKX	0.049	0.269	0.0441062	0.194
Q8NE63	HIPK4	0.059	0.06	0.0179719	0.194
Q86TW2	ADCK1	0.059	0.037	0.194955	0.102
Q9H5K3	SgK196	0.048	0.034	0.190893	0.197
Q9UQ07	MOK	0.061	0.167	0.198831	0.188
Q8WU08	YANK1	0.056	0.081	0.199573	0.121
P16066	ANPa	0.052	0.273	0.0364239	0.2
Q9NY57	YANK2	0.053	0.13	0.203179	0.121
Q76MJ5	IRE2	0.067	0.093	0.0146748	0.208
Q6SA08	TSSK4	0.065	0.16	0.208877	0.048
Q8IZL9	CCRK	0.049	0.057	0.0375976	0.21
Q86UX6	YANK3	0.104	0.302	0.100214	0.214
Q9H4B4	PLK3	0.05	0.047	0.0224755	0.214
Q9BQI3	HRI	0.051	0.251	0.19199	0.215
Q92772	CDKL2	0.074	0.349	0.218635	0.231
P31152	Erk4	0.079	0.375	0.0134854	0.231
Q8NG66	NEK11	0.051	0.441	0.0309206	0.232
Q8N2I9	SgK495	0.05	0.113	0.0622683	0.237
Q15835	RHOK	0.075	0.517	0.136281	0.238
Q6P3R8	NEK5	0.094	0.094	0.0393294	0.24
P00540	MOS	0.056	0.033	0.000781869	0.24
Q96D53	ADCK4	0.055	0.036	0.00306184	0.241
P51841	CYGF	0.087	0.08	0.0226893	0.243
Q6ZWH5	NEK10	0.066	0.058	0.0224252	0.246
P42679	CTK	0.055	0.147	0.0206444	0.252
O43187	IRAK2	0.056	0.037	0.120801	0.253
Q9NR20	DYRK4	0.056	0.366	0.18241	0.256
Q96C45	ULK4	0.066	0.036	0.0809592	0.257
Q9HBY8	SGK2	0.105	0.141	0.187635	0.259
Q02846	CYGD	0.067	0.039	0.0146147	0.26
Q09013	DMPK1	0.057	0.049	0.00583253	0.262
Q8TD08	Erk7	0.07	0.335	0.00566852	0.263
Q8NFD2	SgK288	0.065	0.04	0.263733	0.209
P0C1S8	Wee1B	0.063	0.123	0.0225762	0.264
Q9NRP7	Fused	0.061	0.033	0.0277648	0.27
Q9BXM7	PINK1	0.065	0.071	0.0061145	0.27
O75460	IRE1	0.124	0.218	0.0547319	0.274
P53671	LIMK2	0.125	0.249	0.01597	0.278
P32298	GPRK4	0.056	0.835	0.144035	0.279
Q12851	GCK	0.104	0.148	0.11349	0.281
P20594	ANPb	0.046	0.244	0.0322112	0.288
P25092	HSER	0.051	0.349	0.139325	0.294
Q52WX2	SBK	0.174	0.072	0.0415279	0.299
Q12866	MER	0.047	0.123	0.0253475	0.302
Q05823	RNAseL	0.052	0.747	0.303288	0.237
Q8IVW4	CDKL3	0.101	0.248	0.0833806	0.305
Q16654	PDHK4	0.079	0.066	0.312573	0.146
Q13705	ACTR2B	0.056	0.096	0.00127274	0.318
Q86SG6	NEK8	0.062	0.058	0.0194226	0.319
Q5JZY3	EphA10	0.066	0.042	0.0192923	0.321
Q9C098	DCAMKL3	0.061	0.349	0.00668099	0.324
P14616	IRR	0.058	0.069	0.0237916	0.325
P57058	HUNK	0.054	0.176	0.0943372	0.327
Q15131	CDK10	0.057	0.129	0.328482	0.129
Q9HBH9	MNK2	0.051	0.077	0.0095	0.329
Q96QP1	AlphaK3	0.112	0.108	0.179043	0.334
Q6XUX3	SgK496	0.055	0.058	0.337779	0.301
Q8TDR2	CLIK1	0.235	0.366	0.110988	0.338
Q8WTQ7	GPRK7	0.056	0.508	0.338796	0.249
P36896	ALK4	0.048	0.041	0.0329298	0.342
Q9BX84	ChaK2	0.049	0.118	0.00502493	0.342
P43250	GPRK6	0.053	0.493	0.0911953	0.348
O95382	MAP3K6	0.135	0.078	0.0076536	0.351
Q15120	PDHK3	0.064	0.069	0.174473	0.353
Q9BXU1	SgK396	0.064	0.548	0.197907	0.363
Q92519	Trb2	0.14	0.529	0.368459	0.169
Q9UF33	EphA6	0.047	0.079	0.0857397	0.371
P57059	SIK	0.047	0.073	0.0568737	0.372
Q04771	ALK2	0.046	0.032	0.0171336	0.372
P35626	BARK2	0.106	0.642	0.284935	0.374
P80192	MLK1	0.153	0.444	0.0518388	0.374
Q56UN5	MAP3K19	0.049	0.231	0.167009	0.374
Q8IWB6	SgK307	0.095	0.378	0.0143192	0.375
Q8IWB6	SgK424			0.0143192	0.375
P08922	ROS	0.061	0.205	0.0340954	0.376
Q16832	DDR2	0.05	0.112	0.0226953	0.38
Q13237	PKG2	0.082	0.773	0.16106	0.384
Q8WXR4	MYO3B	0.07	0.07	0.171394	0.387
O15197	EphB6	0.049	0.089	0.0386515	0.387
Q04912	RON	0.066	0.113	0.0162623	0.389
Q9NZJ5	PEK	0.189	0.696	0.119238	0.392
Q8NEV4	MYO3A	0.054	0.202	0.193218	0.394
Q16566	CaMK4	0.322	0.331	0.175468	0.398
P35916	FLT4	0.048	0.095	0.0202464	0.398
O14874	BCKDK	0.165	0.185	0.399737	0.326
Q15759	p38b	0.057	0.104	0.333556	0.4
Q9H093	NuaK2	0.056	0.429	0.199522	0.402
P29320	EphA3	0.051	0.295	0.140205	0.406
P29376	LTK	0.294	0.091	0.00437879	0.406
Q13163	MAP2K5	0.064	0.143	0.149203	0.413
Q58F21	BRDT	0.127	0.649	0.234121	0.414
Q06418	TYRO3	0.053	0.114	0.148232	0.414
Q9NYY3	PLK2	0.054	0.07	0.166898	0.415
P24723	PKCh	0.166	0.339	0.416879	0.31
Q15569	TESK1	0.109	0.089	0.00644415	0.418
Q8IU85	CaMK1d	0.236	0.261	0.421927	0.331
P11801	PSKH1	0.049	0.183	0.422757	0.199
P07333	FMS	0.071	0.369	0.0656598	0.425
Q32MK0	caMLCK	0.06	0.136	0.0877931	0.425
Q02779	MLK2	0.061	0.221	0.0216632	0.425
Q9UQB9	AurC	0.069	0.497	0.427792	0.176
Q96Q40	PFTAIRE2	0.061	0.042	0.000638846	0.428
Q7Z2Y5	NRK	0.181	0.296	0.182336	0.43
Q96BR1	SGK3	0.052	0.353	0.435582	0.268
O60285	NuaK1	0.273	0.671	0.247142	0.44
P29322	EphA8	0.054	0.118	0.22174	0.44
P54756	EphA5	0.086	0.289	0.373025	0.445
Q8N5S9	CaMKK1	0.353	0.534	0.176819	0.449
P53778	p38g	0.068	0.269	0.127213	0.45
Q16620	TRKB	0.047	0.324	0.45522	0.318
Q86Y07	VRK2	0.054	0.397	0.166311	0.457
Q96S53	TESK2	0.058	0.186	0.0700374	0.46
Q02763	TIE2	0.046	0.306	0.0878998	0.46
P20794	MAK	0.165	0.276	0.347424	0.461
O43283	LZK	0.462	0.691	0.0900983	0.357
Q8NI60	ADCK3	0.07	0.057	0.184406	0.462
Q96Q04	LMR3	0.459	0.163	0.00260552	0.465
Q86TB3	AlphaK2	0.146	0.139	0.0206664	0.467
O00311	CDC7	0.449	0.66	0.356192	0.469
Q04759	PKCt	0.074	0.542	0.433898	0.469
P34925	RYK	0.066	0.028	0.049057	0.471
P53779	JNK3	0.056	0.087	0.279302	0.472
P52333	JAK3	0.048	0.11	0.0220512	0.474
P52333	JAK3_b	0.048	0.11	0.0220512	0.474
Q16288	TRKC	0.047	0.084	0.012716	0.475
P35590	TIE1	0.145	0.234	0.0191521	0.476
P54753	EphB3	0.174	0.202	0.119846	0.482
P54762	EphB1	0.071	0.177	0.127761	0.483
P51813	BMX	0.341	0.548	0.437606	0.484
Q96QT4	ChaK1	0.364	0.557	0.179926	0.488
Q08345	DDR1	0.091	0.302	0.116858	0.49
O00238	BMPR1B	0.06	0.067	0.00680682	0.492
Q9BUB5	MNK1	0.201	0.42	0.191228	0.498
P07332	FES	0.092	0.661	0.135722	0.498
Q6DT37	DMPK2	0.104	0.317	0.203016	0.499
Q15772	SPEG_b				0.5
Q15772	SPEG	0.234	0.314		0.5
Q9UPE1	MSSK1	0.251	0.081	0.0868922	0.504
Q8IZX4	TAF1L	0.078	0.477	0.0619821	0.504
Q12852	DLK	0.173	0.206	0.152157	0.505
Q6IQ55	TTBK2	0.506	0.524	0.330017	0.503
P16591	FER	0.329	0.725	0.279798	0.507
Q6P5Z2	PKN3	0.122	0.107	0.151011	0.518
P36894	BMPR1A	0.058	0.037	0.00696013	0.521
O60229	Trad	0.103	0.445		0.523
P11309	PIM1	0.066	0.161	0.00823359	0.523
P51451	BLK	0.113	0.335	0.193594	0.525
Q9H2K8	TAO3	0.191	0.577	0.525728	0.459
Q99570	PIK3R4	0.055	0.31	0.186768	0.526
Q5TCY1	TTBK1	0.415	0.316	0.475624	0.53
Q9UHY1	NRBP1	0.136	0.162	0.539199	0.221
P53667	LIMK1	0.242	0.729	0.0469748	0.541
Q12979	ABR	0.11	0.675	0.54174	0.523
Q96L96	AlphaK1	0.489	0.129	0.0053624	0.543
B5MCJ9 O15016	TIF1D	0.545	0.206
Q99640	MYT1	0.545	0.383	0.447385	0.352
Q01973	ROR1	0.501	0.45	0.133111	0.546
P15735	PHKg2	0.052	0.196	0.0126956	0.546
Q96RR4	CaMKK2	0.548	0.477	0.212012	0.546
Q9UL54	TAO2	0.055	0.609	0.0449674	0.548
P30530	AXL	0.134	0.238	0.146577	0.551
Q7Z7A4	Slob	0.209	0.147	0.553807	0.321
Q8IWU2	LMR2	0.554	0.619	0.197471	0.546
Q59H18	HH498	0.071	0.259	0.555483	0.233
Q9BYP7	Wnk3	0.399	0.406	0.0965777	0.558
P36897	TGFbR1	0.068	0.144	0.233807	0.562
Q6ZMQ8	LMR1	0.12	0.089	0.00660742	0.563
Q9H1R3	skMLCK	0.051	0.302	0.326368	0.564
P37173	TGFbR2	0.114	0.511	0.0155935	0.568
P52564	MAP2K6	0.121	0.118	0.570389	0.535
P22455	FGFR4	0.047	0.072	0.0048997	0.571
Q9H0K1	QIK	0.547	0.622	0.563438	0.577
Q9P2K8	GCN2	0.061	0.368	0.199548	0.577
P04629	TRKA	0.072	0.146	0.0214262	0.577
P21709	EphA1	0.144	0.283	0.0126982	0.578
Q15349	RSK3_b			0.320635	0.579
Q15349	RSK3	0.308	0.765	0.320635	0.579
Q38SD2	LRRK1	0.05	0.093	0.287656	0.58
Q13308	CCK4	0.05	0.114	0.0983825	0.58
Q9BYT3	STK33	0.581	0.886	0.492419	0.37
P29597	TYK2	0.047	0.311	0.0298361	0.581
P29597	TYK2_b	0.047	0.311	0.0298361	0.581
Q15375	EphA7	0.055	0.355	0.234796	0.582
Q9UBE8	NLK	0.583	0.457	0.0251516	0.47
Q15139	PKD1	0.424	0.391	0.583943	0.544
Q14012	CaMK1a	0.08	0.148	0.121496	0.589
Q96S44	PRPK	0.065	0.243	0.200856	0.597
P10721	KIT	0.199	0.478	0.290344	0.599
Q9H422	HIPK3	0.211	0.116	0.0109118	0.599
Q9BXA7	TSSK1	0.328	0.615	0.603898	0.205
Q92918	HPK1	0.605	0.429	0.59299	0.52
Q13882	BRK	0.103	0.385	0.60597	0.27
Q96J92	Wnk4	0.494	0.152	0.15967	0.611
P22612	PKACg	0.076	0.165	0.611437	0.237
P11802	CDK4	0.052	0.041	0.00594702	0.612
O14730	RIOK3	0.091	0.813	0.612912	0.386
Q07002	PCTAIRE3	0.381	0.614	0.269625	0.615
Q96RG2	PASK	0.068	0.381	0.116914	0.616
O43353	RIPK2	0.329	0.699	0.316666	0.618
Q9UK32	RSK4	0.214	0.641	0.623493	0.567
Q9UK32	RSK4_b	0.214	0.641	0.623493	0.567
Q96Q15	SMG1	0.164	0.31		0.624
Q13470	TNK1	0.627	0.64	0.503376	0.325
Q8IVH8	KHS2	0.495	0.831	0.628648	0.292
Q5TCX8	MLK4	0.538	0.683	0.214568	0.63
O15111	IKKa	0.06	0.077	0.0655354	0.63
P54760	EphB4	0.432	0.459	0.33298	0.632
Q14164	IKKe	0.053	0.091	0.246326	0.633
P57078	ANKRD3	0.054	0.14	0.0270776	0.636
O94921	PFTAIRE1	0.49	0.615	0.638547	0.338
Q01974	ROR2	0.641	0.474	0.23	0.623
Q99558	NIK	0.053	0.116	0.00274242	0.641
Q9Y6R4	MAP3K4	0.248	0.732	0.546335	0.642
Q96KG9	SCYL1	0.055	0.199	0.236894	0.642
Q9BWU1	CDK11	0.643	0.564	0.136128	0.554
Q8IW41	MAPKAPK5	0.107	0.316	0.643229	0.248
Q86Z02	HIPK1	0.644	0.425	0.0383468	0.63
Q9Y3S1	Wnk2	0.269	0.382	0.0556965	0.645
Q14289	PYK2	0.643	0.855	0.503111	0.646
Q9Y5S2	MRCKb	0.501	0.764	0.579184	0.649
P54764	EphA4	0.065	0.407	0.599456	0.649
Q8IYT8	ULK2	0.208	0.107	0.649373	0.65
Q5VST9	Obscn_b				0.652
Q5VST9	Obscn	0.471	0.289		0.652
Q9HAZ1	CLK4	0.655	0.673	0.512581	0.34
P45984	JNK2	0.066	0.069	0.156011	0.66
O14578	CRIK	0.215	0.81	0.532492	0.661
Q8TF76	Haspin	0.662	0.808	0.355872	0.389
P23458	JAK1	0.085	0.632	0.639908	0.669
P23458	JAK1_b	0.085	0.632	0.639908	0.669
Q9Y243	AKT3	0.537	0.732	0.669074	0.652
Q8TDC3	BRSK1	0.671	0.543	0.499654	0.541
P54646	AMPKa2	0.442	0.254	0.279406	0.672
Q9UQM7	CaMK2a	0.23	0.677	0.651588	0.675
P05129	PKCg	0.052	0.523	0.574142	0.675
Q6P3W7	SCYL2	0.669	0.728	0.622505	0.677
Q05513	PKCz	0.068	0.693	0.146972	0.677
Q9NQU5	PAK6	0.659	0.784	0.677041	0.544
P29323	EphB2	0.216	0.26	0.140285	0.679
P53355	DAPK1	0.054	0.25	0.246447	0.68
Q9HCP0	CK1g1	0.681	0.69	0.502516	0.414
Q13976	PKG1	0.085	0.814	0.682176	0.466
P49336	CDK8	0.519	0.606	0.47323	0.683
P09619	PDGFRb	0.087	0.063	0.244539	0.683
P08581	MET	0.505	0.519	0.26237	0.687
Q9Y463	DYRK1B	0.406	0.249	0.243032	0.689
Q00537	PCTAIRE2	0.692	0.838	0.599114	0.578
P06213	INSR	0.194	0.659	0.668472	0.693
Q58A45	PAN3	0.33	0.081	0.172177	0.694
Q9BZL6	PKD2	0.586	0.59	0.694642	0.573
P09769	FGR	0.503	0.746	0.699655	0.571
Q9P286	PAK5	0.278	0.534	0.452544	0.7
Q16584	MLK3	0.702	0.523	0.309945	0.666
Q15118	PDHK1	0.047	0.275	0.379942	0.702
P22607	FGFR3	0.062	0.166	0.133838	0.703
Q9UPZ9	ICK	0.427	0.4	0.703043	0.622
Q9Y2H9	MAST1	0.488	0.375	0.0574528	0.705
P46734	MAP2K3	0.224	0.508	0.557325	0.71
P16234	PDGFRa	0.258	0.388	0.119181	0.711
Q13873	BMPR2	0.491	0.715	0.442686	0.712
Q8N752	CK1a2	0.414	0.28	0.712286	0.237
Q9Y4A5	TRRAP	0.063	0.111		0.714
Q13315	ATM	0.048	0.421		0.714
Q9NRL2	BAZ1A	0.526	0.853	0.394108	0.716
O60674	JAK2	0.054	0.583	0.717166	0.633
O60674	JAK2_b	0.054	0.583	0.717166	0.633
Q16659	Erk3	0.355	0.752	0.0620398	0.718
P45983	JNK1	0.217	0.149	0.652737	0.72
Q9Y4K4	KHS1	0.106	0.506	0.721996	0.435
P34947	GPRK5	0.096	0.679	0.30246	0.722
Q8WZ42	TTN	0.544	0.679		0.723
Q5S007	LRRK2	0.313	0.607	0.238213	0.723
O75116	ROCK2	0.476	0.719	0.601682	0.733
O94806	PKD3	0.508	0.705	0.733997	0.296
P21860	ErbB3	0.337	0.511	0.483232	0.738
Q00535	CDK5	0.199	0.251	0.739122	0.69
Q15831	LKB1	0.459	0.642	0.385272	0.742
P25098	BARK1	0.309	0.822	0.360176	0.744
Q99683	MAP3K5	0.05	0.5	0.25184	0.746
Q99986	VRK1	0.059	0.724	0.206848	0.748
Q8NCB2	VACAMKL	0.051	0.164	0.434903	0.748
O00506	YSK1	0.157	0.499	0.217087	0.749
P08069	IGF1R	0.069	0.241	0.340744	0.75
O75582	MSK1	0.491	0.778	0.752705	0.68
O75582	MSK1_b	0.491	0.778	0.752705	0.68
Q6VAB6	KSR2	0.301	0.386	0.284698	0.754
O00141	SGK1	0.075	0.224	0.75659	0.615
Q15746	smMLCK	0.58	0.735	0.60431	0.757
P51617	IRAK1	0.577	0.185	0.14784	0.765
P42345	FRAP	0.058	0.187	0.626994	0.765
P78527	DNAPK	0.264	0.264		0.773
Q00526	CDK3	0.128	0.139	0.773457	0.372
Q9UEW8	STLK3	0.456	0.205	0.773736	0.605
P49759	CLK1	0.774	0.834	0.767122	0.676
Q16512	PKN1	0.728	0.798	0.631631	0.775
Q9Y2K2	QSK	0.778	0.808	0.702113	0.679
Q9NWZ3	IRAK4	0.135	0.191	0.780686	0.237
Q9H2X6	HIPK2	0.784	0.54	0.273703	0.741
Q9UBS0	p70S6Kb	0.258	0.623	0.491778	0.785
P49137	MAPKAPK2	0.625	0.826	0.785134	0.661
Q13464	ROCK1	0.64	0.826	0.785604	0.726
O76039	CDKL5	0.788	0.84	0.521684	0.534
P51957	NEK4	0.527	0.884	0.589298	0.79
Q9Y6E0	MST3	0.468	0.719	0.456495	0.791
P21675	TAF1	0.082	0.78	0.147434	0.792
Q86YV5	SgK223	0.793	0.733	0.383632	0.656
P29317	EphA2	0.482	0.456	0.372474	0.795
Q13131	AMPKa1	0.719	0.883	0.795096	0.753
Q15418	RSK1	0.464	0.845	0.515851	0.796
Q15418	RSK1_b	0.464	0.845	0.515851	0.796
O60566	BUBR1	0.452	0.723	0.743867	0.797
Q9Y5P4	Col4A3BP	0.798	0.764	0.718305	0.443
Q9H792	SgK269	0.801	0.78	0.669097	0.7
Q92630	DYRK2	0.094	0.706	0.806991	0.749
P31751	AKT2	0.808	0.837	0.798279	0.759
O75385	ULK1	0.811	0.819	0.741269	0.775
P42685	FRK	0.479	0.519	0.811658	0.241
Q96PY6	NEK1	0.813	0.924	0.272648	0.603
Q6P0Q8	MAST2	0.816	0.707	0.544051	0.726
Q13554	CaMK2b	0.543	0.584	0.705594	0.816
Q8N568	DCAMKL2	0.819	0.601	0.758693	0.597
Q9BRS2	RIOK1	0.55	0.842	0.701888	0.819
P53004	BLVRA	0.58	0.301	0.820897	0.28
Q13188	MST2	0.812	0.778	0.759301	0.823
Q9Y6M4	CK1g3	0.824	0.787	0.702893	0.616
O14733	MAP2K7	0.827	0.818	0.8242	0.746
Q16513	PKN2	0.789	0.914	0.827008	0.798
O75962	Trio	0.828	0.888		0.73
P51812	RSK2	0.653	0.619	0.828269	0.771
P51812	RSK2_b	0.653	0.619	0.828269	0.771
O14936	CASK	0.495	0.77	0.832526	0.826
Q13233	MAP3K1	0.834	0.843	0.405893	0.786
P25440	BRD2	0.84	0.9	0.778359	0.753
Q8TD19	NEK9	0.775	0.617	0.840261	0.819
Q5VT25	MRCKa	0.843	0.877	0.631779	0.667
Q9UKI8	TLK1	0.843	0.8	0.772448	0.595
Q02156	PKCe	0.259	0.722	0.844259	0.722
Q13164	Erk5	0.754	0.663	0.665485	0.846
P43403	ZAP70	0.638	0.866	0.846281	0.657
Q96KB5	PBK	0.442	0.761	0.846732	0.665
P51955	NEK2	0.849	0.86	0.584525	0.459
O43293	DAPK3	0.355	0.74	0.85095	0.656
O15264	p38d	0.133	0.4	0.851616	0.622
Q9UIG0	BAZ1B	0.852	0.913	0.64757	0.82
Q96GX5	MASTL	0.728	0.942	0.852728	0.545
Q96L34	MARK4	0.832	0.653	0.855972	0.82
Q99759	MAP3K3	0.824	0.923	0.81274	0.856
Q13557	CaMK2d	0.531	0.676	0.856583	0.781
Q13043	MST1	0.72	0.868	0.740564	0.857
P19525	PKR	0.859	0.827	0.690076	0.818
Q9Y2H1	NDR2	0.34	0.707	0.859231	0.688
Q8IV63	VRK3	0.671	0.789	0.859736	0.377
Q07912	ACK	0.86	0.584	0.816157	0.753
P42680	TEC	0.346	0.864	0.861486	0.389
P30291	Wee1	0.865	0.8	0.512775	0.802
O43683	BUB1	0.699	0.871	0.869811	0.727
Q9Y2U5	MAP3K2	0.722	0.813	0.872124	0.723
P49761	CLK3	0.873	0.904	0.735524	0.749
Q9P289	MST4	0.613	0.712	0.873707	0.488
O00418	eEF2K	0.727	0.929	0.874593	0.783
Q96SB4	SRPK1	0.691	0.901	0.666542	0.875
P24941	CDK2	0.132	0.163	0.876099	0.648
O75676	MSK2	0.422	0.808	0.87648	0.461
O75676	MSK2_b	0.422	0.808	0.87648	0.461
O60307	MAST3	0.877	0.714	0.498588	0.695
Q06187	BTK	0.771	0.616	0.877463	0.736
Q8IVT5	KSR1	0.827	0.802	0.600511	0.879
O15021	MAST4	0.879	0.627	0.375475	0.575
Q00536	PCTAIRE1	0.72	0.895	0.880494	0.786
O15164	TIF1a	0.882	0.872	0.725617	0.833
O43318	TAK1	0.779	0.459	0.682021	0.885
P78368	CK1g2	0.885	0.768	0.812596	0.585
Q6IBK5	GTF2F1	0.886	0.905
Q14680	MELK	0.6	0.881	0.886326	0.51
O94804	LOK	0.817	0.809	0.888494	0.588
O14976	GAK	0.817	0.549	0.851766	0.891
Q96S38	RSKL1	0.891	0.777	0.222916	0.369
P78362	SRPK2	0.426	0.674	0.192046	0.892
Q13523	PRP4	0.893	0.96	0.893949	0.786
Q9NRH2	SNRK	0.897	0.833	0.561418	0.531
O15075	DCAMKL1	0.762	0.761	0.897981	0.756
Q86UE8	TLK2	0.851	0.655	0.901718	0.635
Q9NYL2	ZAK	0.783	0.944	0.901732	0.704
O95747	OSR1	0.378	0.666	0.803445	0.902
Q9UKE5	TNIK	0.862	0.848	0.902903	0.867
P21127	PITSLRE	0.811	0.808	0.903307	0.756
Q9BVS4	RIOK2	0.904	0.851	0.760164	0.79
P36507	MAP2K2	0.404	0.588	0.906669	0.743
P10398	ARAF	0.693	0.918	0.907852	0.752
Q9NRM7	LATS2	0.813	0.401	0.827627	0.912
Q14004	CHED	0.878	0.919	0.912656	0.88
P41743	PKCi	0.647	0.896	0.914207	0.792
P27361	Erk1	0.277	0.486	0.920861	0.744
O96013	PAK4	0.851	0.545	0.875251	0.923
Q8IWQ3	BRSK2	0.806	0.834	0.925492	0.485
Q9NYV4	CRK7	0.877	0.949	0.927382	0.907
Q9H2G2	SLK	0.907	0.863	0.928305	0.614
Q9H4A3	Wnk1	0.929	0.618	0.600462	0.804
Q9UPN9	TIF1g	0.93	0.851	0.735338	0.928
Q13418	ILK	0.065	0.276	0.93035	0.697
P41240	CSK	0.262	0.372	0.934063	0.726
P49760	CLK2	0.913	0.933	0.935781	0.637
Q8NB16	MLKL	0.47	0.731	0.936366	0.262
O95819	HGK	0.904	0.948	0.940672	0.87
Q02750	MAP2K1	0.45	0.328	0.940957	0.83
P23443	p70S6K	0.696	0.632	0.940998	0.811
Q9NSY1	BIKE	0.941	0.816	0.921812	0.888
Q13535	ATR	0.049	0.044	0.943816	0.682
P08631	HCK	0.517	0.838	0.945053	0.803
P49840	GSK3A	0.908	0.731	0.945595	0.919
P11274	BCR	0.78	0.786	0.945769	0.924
P42684	ABL2	0.852	0.872	0.84614	0.946
P53350	PLK1	0.519	0.525	0.946452	0.731
Q00534	CDK6	0.272	0.247	0.946586	0.676
O75914	PAK3	0.383	0.727	0.948674	0.467
P45985	MAP2K4	0.737	0.618	0.949857	0.785
Q7L7X3	TAO1	0.843	0.951	0.951815	0.589
Q9UM73	ALK	0.409	0.224	0.952415	0.749
Q05397	FAK	0.828	0.911	0.955409	0.897
P35968	KDR	0.052	0.207	0.958085	0.692
P07948	LYN	0.772	0.918	0.958852	0.834
Q6ZN16	MAP3K7	0.048	0.129	0.959705	0.304
O15530	PDK1	0.814	0.915	0.959808	0.803
O96017	CHK2	0.844	0.917	0.960325	0.759
Q15208	NDR1	0.767	0.843	0.960945	0.651
P33981	TTK	0.747	0.908	0.961667	0.785
O14757	CHK1	0.748	0.87	0.962494	0.708
P11362	FGFR1	0.336	0.464	0.962527	0.76
P05771	PKCb	0.51	0.744	0.964204	0.809
Q15059	BRD3	0.911	0.946	0.96759	0.809
P27448	MARK3	0.797	0.928	0.967808	0.807
Q9P0L2	MARK1	0.822	0.865	0.967921	0.64
Q16539	p38a	0.312	0.269	0.968036	0.73
Q9Y572	RIPK3	0.64	0.458	0.97297	0.797
P17252	PKCa	0.665	0.836	0.975595	0.829
Q08881	ITK	0.635	0.773	0.976244	0.379
Q15303	ErbB4	0.234	0.5	0.978199	0.719
P50750	CDK9	0.445	0.675	0.978592	0.772
Q13555	CaMK2g	0.611	0.593	0.979921	0.721
O43781	DYRK3	0.133	0.899	0.980967	0.755
Q8N4C8	MINK	0.906	0.768	0.981303	0.813
P15056	BRAF	0.731	0.852	0.981535	0.883
P48729	CK1a	0.642	0.623	0.981537	0.743
P19784	CK2a2	0.299	0.608	0.98171	0.689
P07949	RET	0.14	0.41	0.981813	0.555
Q2M2I8	AAK1	0.911	0.814	0.982654	0.859
P17948	FLT1	0.061	0.474	0.983292	0.587
P43405	SYK	0.845	0.838	0.98334	0.803
O14920	IKKb	0.542	0.755	0.983993	0.707
P31749	AKT1	0.797	0.922	0.984229	0.856
Q13627	DYRK1A	0.889	0.89	0.984966	0.971
Q8TDX7	NEK7	0.383	0.892	0.986358	0.181
P04626	ErbB2	0.628	0.454	0.986435	0.722
O00444	PLK4	0.855	0.782	0.986782	0.842
P06239	LCK	0.704	0.887	0.988356	0.809
Q16644	MAPKAPK3	0.703	0.618	0.989295	0.458
P21802	FGFR2	0.202	0.652	0.989517	0.768
O60885	BRD4	0.914	0.882	0.990576	0.94
Q9HC98	NEK6	0.412	0.621	0.990745	0.446
P50613	CDK7	0.224	0.099	0.990802	0.604
Q05655	PKCd	0.723	0.85	0.990804	0.754
P00519	ABL1	0.804	0.945	0.99097	0.973
P07947	YES	0.728	0.896	0.991207	0.882
Q9UHD2	TBK1	0.258	0.688	0.991371	0.728
P04049	RAF1	0.655	0.876	0.991668	0.792
Q7KZI7	MARK2	0.799	0.85	0.992206	0.889
Q96GD4	AurB	0.579	0.566	0.992784	0.734
P48730	CK1d	0.794	0.928	0.993797	0.835
P28482	Erk2	0.474	0.309	0.994549	0.671
P68400	CK2a1	0.789	0.87	0.99467	0.774
P22694	PKACb	0.608	0.648	0.995027	0.72
P12931	SRC	0.645	0.901	0.995376	0.858
O14965	AurA	0.749	0.783	0.995559	0.808
P49841	GSK3B	0.559	0.763	0.995636	0.853
P49674	CK1e	0.721	0.643	0.995641	0.879
P17612	PKACa	0.55	0.36	0.995679	0.73
Q13546	RIPK1	0.821	0.869	0.995856	0.836
P06241	FYN	0.769	0.931	0.996938	0.93
P00533	EGFR	0.752	0.866	0.99701	0.781
Q13153	PAK1	0.751	0.881	0.997035	0.913
P06493	CDC2	0.428	0.477	0.997057	0.684
Q13263	TIF1b	0.845	0.949	0.997103	0.899
O95835	LATS1	0.917	0.871	0.997386	0.936
Q13177	PAK2	0.771	0.851	0.997801	0.892

### Sheet: No PS likely all predictors
UniProtID	Name	PS Self Score	ScorePSPire	Probability PSPHunter
Q8TAS1	KIS	0.046	0.0246859	0.057
Q96LW2	SgK494	0.051	0.000265515	0.057
O43930	PRKY	0.053	0.0243993	0.074
Q8N165	CLIK1L	0.07	0.0125296	0.076
Q96PN8	TSSK3	0.077	0.0656372	0.067
Q7Z695	ADCK2	0.062	0.00114826	0.082
Q86V86	PIM3	0.076	0.00278708	0.085
Q6J9G0	SuRTK106	0.057	0.0964062	0.042
P37023	ALK1	0.049	0.0817802	0.101
Q96RU8	Trb1	0.054	0.0151857	0.103
Q7RTN6	STLK5	0.094	0.0133587	0.105
Q96QS6	PSKH2	0.092	0.0834942	0.106
P27037	ACTR2	0.047	0.017995	0.108
Q9C0K7	STLK6	0.064	0.00110669	0.109
Q96NX5	CaMK1g	0.09	0.0303115	0.113
Q9H3Y6	SRM	0.053	0.00456035	0.114
Q6P2M8	CaMK1b	0.068	0.0522387	0.118
Q9P1W9	PIM2	0.047	0.0333959	0.118
Q9BXA6	SSTK	0.119	0.0478875	0.11
Q8NE28	SgK071	0.067	0.0897704	0.123
Q00532	CDKL1	0.091	0.0104452	0.123
Q8NER5	ALK7	0.081	0.014405	0.131
O94768	DRAK2	0.077	0.00815151	0.132
Q5MAI5	CDKL4	0.076	0.0896359	0.133
Q14296	FASTK	0.05	0.00924695	0.133
P42681	TXK	0.052	0.066775	0.14
Q6PHR2	ULK3	0.053	0.054372	0.141
Q9NSY0	NRBP2	0.046	0.032023	0.145
Q16671	MISR2	0.106	0.00139178	0.147
Q9Y6S9	RSKL2	0.046	0.0109692	0.148
P0C263	SgK069	0.071	0.0512725	0.154
Q9Y616	IRAK3	0.073	0.0782617	0.156
Q8IZE3	SCYL3	0.061	0.0443044	0.157
Q8TEA7	TBCK	0.049	0.0365632	0.159
P51956	NEK3	0.078	0.0874656	0.16
P0C264	SgK110	0.063	0.0149134	0.162
O75716	MPSK1	0.052	0.127904	0.163
Q504Y2	SgK493	0.068	0.00167811	0.164
O15146	MUSK	0.053	0.0679304	0.165
Q3MIX3	ADCK5	0.087	0.00104927	0.166
Q96PF2	TSSK2	0.079	0.107444	0.171
Q9UIK4	DAPK2	0.093	0.0298007	0.171
Q8IY84	NIM1	0.093	0.0185338	0.171
Q16816	PHKg1	0.084	0.016957	0.172
P49842	G11	0.072	0.0192247	0.179
Q86YV6	SgK085	0.115	0.0855542	0.182
P36888	FLT3	0.053	0.0335497	0.182
P41279	COT	0.047	0.0212385	0.182
Q15119	PDHK2	0.052	0.0888946	0.184
Q9UEE5	DRAK1	0.05	0.0714393	0.188
Q96RU7	Trb3	0.048	0.0113403	0.188
P51817	PRKX	0.049	0.0441062	0.194
Q8NE63	HIPK4	0.059	0.0179719	0.194
Q86TW2	ADCK1	0.059	0.194955	0.102
Q9H5K3	SgK196	0.048	0.190893	0.197
Q9UQ07	MOK	0.061	0.198831	0.188
Q8WU08	YANK1	0.056	0.199573	0.121
P16066	ANPa	0.052	0.0364239	0.2
Q9NY57	YANK2	0.053	0.203179	0.121
Q76MJ5	IRE2	0.067	0.0146748	0.208
Q6SA08	TSSK4	0.065	0.208877	0.048
Q8IZL9	CCRK	0.049	0.0375976	0.21
Q86UX6	YANK3	0.104	0.100214	0.214
Q9H4B4	PLK3	0.05	0.0224755	0.214
Q9BQI3	HRI	0.051	0.19199	0.215
Q92772	CDKL2	0.074	0.218635	0.231
P31152	Erk4	0.079	0.0134854	0.231
Q8NG66	NEK11	0.051	0.0309206	0.232
Q8N2I9	SgK495	0.05	0.0622683	0.237
Q15835	RHOK	0.075	0.136281	0.238
Q6P3R8	NEK5	0.094	0.0393294	0.24
P00540	MOS	0.056	0.000781869	0.24
Q96D53	ADCK4	0.055	0.00306184	0.241
P51841	CYGF	0.087	0.0226893	0.243
Q6ZWH5	NEK10	0.066	0.0224252	0.246
P42679	CTK	0.055	0.0206444	0.252
O43187	IRAK2	0.056	0.120801	0.253
Q9NR20	DYRK4	0.056	0.18241	0.256
Q96C45	ULK4	0.066	0.0809592	0.257
Q9HBY8	SGK2	0.105	0.187635	0.259
Q02846	CYGD	0.067	0.0146147	0.26
Q09013	DMPK1	0.057	0.00583253	0.262
Q8TD08	Erk7	0.07	0.00566852	0.263
Q8NFD2	SgK288	0.065	0.263733	0.209
P0C1S8	Wee1B	0.063	0.0225762	0.264
Q9NRP7	Fused	0.061	0.0277648	0.27
Q9BXM7	PINK1	0.065	0.0061145	0.27
O75460	IRE1	0.124	0.0547319	0.274
P53671	LIMK2	0.125	0.01597	0.278
P32298	GPRK4	0.056	0.144035	0.279
Q12851	GCK	0.104	0.11349	0.281
P20594	ANPb	0.046	0.0322112	0.288
P25092	HSER	0.051	0.139325	0.294
Q52WX2	SBK	0.174	0.0415279	0.299

### Sheet: PS likely all predictors
UniProtID	Name	PS Self Score	ScorePSPire	Probability PSPHunter
O95835	LATS1	0.917	0.997386	0.936
O60885	BRD4	0.914	0.990576	0.94
P49840	GSK3A	0.908	0.945595	0.919
Q13627	DYRK1A	0.889	0.984966	0.971
Q9NSY1	BIKE	0.941	0.921812	0.888
Q14004	CHED	0.878	0.912656	0.88
Q9NYV4	CRK7	0.877	0.927382	0.907
O95819	HGK	0.904	0.940672	0.87
Q9UKE5	TNIK	0.862	0.902903	0.867
Q2M2I8	AAK1	0.911	0.982654	0.859
O96013	PAK4	0.851	0.875251	0.923
P42684	ABL2	0.852	0.84614	0.946
Q13263	TIF1b	0.845	0.997103	0.899
O00444	PLK4	0.855	0.986782	0.842
Q05397	FAK	0.828	0.955409	0.897
Q13546	RIPK1	0.821	0.995856	0.836
Q96L34	MARK4	0.832	0.855972	0.82
O14976	GAK	0.817	0.851766	0.891
Q9NRM7	LATS2	0.813	0.827627	0.912
Q8N4C8	MINK	0.906	0.981303	0.813
Q99759	MAP3K3	0.824	0.81274	0.856
Q15059	BRD3	0.911	0.96759	0.809
P00519	ABL1	0.804	0.99097	0.973
O15530	PDK1	0.814	0.959808	0.803
P43405	SYK	0.845	0.98334	0.803
Q7KZI7	MARK2	0.799	0.992206	0.889
P27448	MARK3	0.797	0.967808	0.807
P31749	AKT1	0.797	0.984229	0.856
P48730	CK1d	0.794	0.993797	0.835
Q16513	PKN2	0.789	0.827008	0.798
Q13523	PRP4	0.893	0.893949	0.786
P11274	BCR	0.78	0.945769	0.924
Q8TD19	NEK9	0.775	0.840261	0.819
P68400	CK2a1	0.789	0.99467	0.774
P07948	LYN	0.772	0.958852	0.834
Q13177	PAK2	0.771	0.997801	0.892
P06241	FYN	0.769	0.996938	0.93
Q9BVS4	RIOK2	0.904	0.760164	0.79
Q13188	MST2	0.812	0.759301	0.823
P31751	AKT2	0.808	0.798279	0.759
O96017	CHK2	0.844	0.960325	0.759
O15075	DCAMKL1	0.762	0.897981	0.756
P21127	PITSLRE	0.811	0.903307	0.756
P25440	BRD2	0.84	0.778359	0.753
Q07912	ACK	0.86	0.816157	0.753
P00533	EGFR	0.752	0.99701	0.781
Q13153	PAK1	0.751	0.997035	0.913
O14965	AurA	0.749	0.995559	0.808
P33981	TTK	0.747	0.961667	0.785
O14733	MAP2K7	0.827	0.8242	0.746
O75385	ULK1	0.811	0.741269	0.775
P45985	MAP2K4	0.737	0.949857	0.785
Q06187	BTK	0.771	0.877463	0.736
P49761	CLK3	0.873	0.735524	0.749
Q9UPN9	TIF1g	0.93	0.735338	0.928
P15056	BRAF	0.731	0.981535	0.883
P07947	YES	0.728	0.991207	0.882
O00418	eEF2K	0.727	0.874593	0.783
O15164	TIF1a	0.882	0.725617	0.833
Q05655	PKCd	0.723	0.990804	0.754
Q9Y2U5	MAP3K2	0.722	0.872124	0.723
P49674	CK1e	0.721	0.995641	0.879
Q13043	MST1	0.72	0.740564	0.857
Q00536	PCTAIRE1	0.72	0.880494	0.786
Q13131	AMPKa1	0.719	0.795096	0.753
O14757	CHK1	0.748	0.962494	0.708
Q9NYL2	ZAK	0.783	0.901732	0.704
P06239	LCK	0.704	0.988356	0.809

### Sheet: PS likely one predictor
UniProtID	Name	PS Self Score	ScorePSPire	Probability PSPHunter
Q13177	PAK2	0.771	0.997801	0.892
O95835	LATS1	0.917	0.997386	0.936
Q13263	TIF1b	0.845	0.997103	0.899
P06493	CDC2	0.428	0.997057	0.684
Q13153	PAK1	0.751	0.997035	0.913
P00533	EGFR	0.752	0.99701	0.781
P06241	FYN	0.769	0.996938	0.93
Q13546	RIPK1	0.821	0.995856	0.836
P17612	PKACa	0.55	0.995679	0.73
P49674	CK1e	0.721	0.995641	0.879
P49841	GSK3B	0.559	0.995636	0.853
O14965	AurA	0.749	0.995559	0.808
P12931	SRC	0.645	0.995376	0.858
P22694	PKACb	0.608	0.995027	0.72
P68400	CK2a1	0.789	0.99467	0.774
P28482	Erk2	0.474	0.994549	0.671
P48730	CK1d	0.794	0.993797	0.835
Q96GD4	AurB	0.579	0.992784	0.734
Q7KZI7	MARK2	0.799	0.992206	0.889
P04049	RAF1	0.655	0.991668	0.792
Q9UHD2	TBK1	0.258	0.991371	0.728
P07947	YES	0.728	0.991207	0.882
P00519	ABL1	0.804	0.99097	0.973
Q05655	PKCd	0.723	0.990804	0.754
P50613	CDK7	0.224	0.990802	0.604
Q9HC98	NEK6	0.412	0.990745	0.446
O60885	BRD4	0.914	0.990576	0.94
P21802	FGFR2	0.202	0.989517	0.768
Q16644	MAPKAPK3	0.703	0.989295	0.458
P06239	LCK	0.704	0.988356	0.809
O00444	PLK4	0.855	0.986782	0.842
P04626	ErbB2	0.628	0.986435	0.722
Q8TDX7	NEK7	0.383	0.986358	0.181
Q13627	DYRK1A	0.889	0.984966	0.971
P31749	AKT1	0.797	0.984229	0.856
O14920	IKKb	0.542	0.983993	0.707
P43405	SYK	0.845	0.98334	0.803
P17948	FLT1	0.061	0.983292	0.587
Q2M2I8	AAK1	0.911	0.982654	0.859
P07949	RET	0.14	0.981813	0.555
P19784	CK2a2	0.299	0.98171	0.689
P48729	CK1a	0.642	0.981537	0.743
P15056	BRAF	0.731	0.981535	0.883
Q8N4C8	MINK	0.906	0.981303	0.813
O43781	DYRK3	0.133	0.980967	0.755
Q13555	CaMK2g	0.611	0.979921	0.721
P50750	CDK9	0.445	0.978592	0.772
Q15303	ErbB4	0.234	0.978199	0.719
Q08881	ITK	0.635	0.976244	0.379
P17252	PKCa	0.665	0.975595	0.829
Q9Y572	RIPK3	0.64	0.97297	0.797
Q16539	p38a	0.312	0.968036	0.73
Q9P0L2	MARK1	0.822	0.967921	0.64
P27448	MARK3	0.797	0.967808	0.807
Q15059	BRD3	0.911	0.96759	0.809
P05771	PKCb	0.51	0.964204	0.809
P11362	FGFR1	0.336	0.962527	0.76
O14757	CHK1	0.748	0.962494	0.708
P33981	TTK	0.747	0.961667	0.785
Q15208	NDR1	0.767	0.960945	0.651
O96017	CHK2	0.844	0.960325	0.759
O15530	PDK1	0.814	0.959808	0.803
Q6ZN16	MAP3K7	0.048	0.959705	0.304
P07948	LYN	0.772	0.958852	0.834
P35968	KDR	0.052	0.958085	0.692
Q05397	FAK	0.828	0.955409	0.897
Q9UM73	ALK	0.409	0.952415	0.749
Q7L7X3	TAO1	0.843	0.951815	0.589
P45985	MAP2K4	0.737	0.949857	0.785
O75914	PAK3	0.383	0.948674	0.467
Q00534	CDK6	0.272	0.946586	0.676
P53350	PLK1	0.519	0.946452	0.731
P42684	ABL2	0.852	0.84614	0.946
P11274	BCR	0.78	0.945769	0.924
P49840	GSK3A	0.908	0.945595	0.919
P08631	HCK	0.517	0.945053	0.803
Q13535	ATR	0.049	0.943816	0.682
Q9NSY1	BIKE	0.941	0.921812	0.888
P23443	p70S6K	0.696	0.940998	0.811
Q02750	MAP2K1	0.45	0.940957	0.83
O95819	HGK	0.904	0.940672	0.87
Q8NB16	MLKL	0.47	0.936366	0.262
P49760	CLK2	0.913	0.935781	0.637
P41240	CSK	0.262	0.934063	0.726
Q13418	ILK	0.065	0.93035	0.697
Q9UPN9	TIF1g	0.93	0.735338	0.928
Q9H4A3	Wnk1	0.929	0.600462	0.804
Q9H2G2	SLK	0.907	0.928305	0.614
Q9NYV4	CRK7	0.877	0.927382	0.907
Q8IWQ3	BRSK2	0.806	0.925492	0.485
O96013	PAK4	0.851	0.875251	0.923
P27361	Erk1	0.277	0.920861	0.744
P41743	PKCi	0.647	0.914207	0.792
Q14004	CHED	0.878	0.912656	0.88
Q9NRM7	LATS2	0.813	0.827627	0.912
P10398	ARAF	0.693	0.907852	0.752
P36507	MAP2K2	0.404	0.906669	0.743
Q9BVS4	RIOK2	0.904	0.760164	0.79
P21127	PITSLRE	0.811	0.903307	0.756
Q9UKE5	TNIK	0.862	0.902903	0.867
O95747	OSR1	0.378	0.803445	0.902
Q9NYL2	ZAK	0.783	0.901732	0.704
Q86UE8	TLK2	0.851	0.901718	0.635
O15075	DCAMKL1	0.762	0.897981	0.756
Q9NRH2	SNRK	0.897	0.561418	0.531
Q13523	PRP4	0.893	0.893949	0.786
P78362	SRPK2	0.426	0.192046	0.892
O14976	GAK	0.817	0.851766	0.891
Q96S38	RSKL1	0.891	0.222916	0.369
O94804	LOK	0.817	0.888494	0.588
Q14680	MELK	0.6	0.886326	0.51
Q6IBK5	GTF2F1	0.886
O43318	TAK1	0.779	0.682021	0.885
P78368	CK1g2	0.885	0.812596	0.585
O15164	TIF1a	0.882	0.725617	0.833
Q00536	PCTAIRE1	0.72	0.880494	0.786
Q8IVT5	KSR1	0.827	0.600511	0.879
O15021	MAST4	0.879	0.375475	0.575
Q06187	BTK	0.771	0.877463	0.736
O60307	MAST3	0.877	0.498588	0.695
O75676	MSK2	0.422	0.87648	0.461
O75676	MSK2_b	0.422	0.87648	0.461
P24941	CDK2	0.132	0.876099	0.648
Q96SB4	SRPK1	0.691	0.666542	0.875
O00418	eEF2K	0.727	0.874593	0.783
Q9P289	MST4	0.613	0.873707	0.488
P49761	CLK3	0.873	0.735524	0.749
Q9Y2U5	MAP3K2	0.722	0.872124	0.723
O43683	BUB1	0.699	0.869811	0.727
P30291	Wee1	0.865	0.512775	0.802
P42680	TEC	0.346	0.861486	0.389
Q07912	ACK	0.86	0.816157	0.753
Q8IV63	VRK3	0.671	0.859736	0.377
Q9Y2H1	NDR2	0.34	0.859231	0.688
P19525	PKR	0.859	0.690076	0.818
Q13043	MST1	0.72	0.740564	0.857
Q13557	CaMK2d	0.531	0.856583	0.781
Q99759	MAP3K3	0.824	0.81274	0.856
Q96L34	MARK4	0.832	0.855972	0.82
Q96GX5	MASTL	0.728	0.852728	0.545
Q9UIG0	BAZ1B	0.852	0.64757	0.82
O15264	p38d	0.133	0.851616	0.622
O43293	DAPK3	0.355	0.85095	0.656
P51955	NEK2	0.849	0.584525	0.459
Q96KB5	PBK	0.442	0.846732	0.665
P43403	ZAP70	0.638	0.846281	0.657
Q13164	Erk5	0.754	0.665485	0.846
Q02156	PKCe	0.259	0.844259	0.722
Q5VT25	MRCKa	0.843	0.631779	0.667
Q9UKI8	TLK1	0.843	0.772448	0.595
Q8TD19	NEK9	0.775	0.840261	0.819
P25440	BRD2	0.84	0.778359	0.753
Q13233	MAP3K1	0.834	0.405893	0.786
O14936	CASK	0.495	0.832526	0.826
P51812	RSK2	0.653	0.828269	0.771
P51812	RSK2_b	0.653	0.828269	0.771
O75962	Trio	0.828		0.73
Q16513	PKN2	0.789	0.827008	0.798
O14733	MAP2K7	0.827	0.8242	0.746
Q9Y6M4	CK1g3	0.824	0.702893	0.616
Q13188	MST2	0.812	0.759301	0.823
P53004	BLVRA	0.58	0.820897	0.28
Q8N568	DCAMKL2	0.819	0.758693	0.597
Q9BRS2	RIOK1	0.55	0.701888	0.819
Q6P0Q8	MAST2	0.816	0.544051	0.726
Q13554	CaMK2b	0.543	0.705594	0.816
Q96PY6	NEK1	0.813	0.272648	0.603
P42685	FRK	0.479	0.811658	0.241
O75385	ULK1	0.811	0.741269	0.775
P31751	AKT2	0.808	0.798279	0.759
Q92630	DYRK2	0.094	0.806991	0.749
Q9H792	SgK269	0.801	0.669097	0.7
Q9Y5P4	Col4A3BP	0.798	0.718305	0.443
O60566	BUBR1	0.452	0.743867	0.797
Q15418	RSK1	0.464	0.515851	0.796
Q15418	RSK1_b	0.464	0.515851	0.796
Q13131	AMPKa1	0.719	0.795096	0.753
P29317	EphA2	0.482	0.372474	0.795
Q86YV5	SgK223	0.793	0.383632	0.656
P21675	TAF1	0.082	0.147434	0.792
Q9Y6E0	MST3	0.468	0.456495	0.791
P51957	NEK4	0.527	0.589298	0.79
O76039	CDKL5	0.788	0.521684	0.534
Q13464	ROCK1	0.64	0.785604	0.726
P49137	MAPKAPK2	0.625	0.785134	0.661
Q9UBS0	p70S6Kb	0.258	0.491778	0.785
Q9H2X6	HIPK2	0.784	0.273703	0.741
Q9NWZ3	IRAK4	0.135	0.780686	0.237
Q9Y2K2	QSK	0.778	0.702113	0.679
Q16512	PKN1	0.728	0.631631	0.775
P49759	CLK1	0.774	0.767122	0.676
Q9UEW8	STLK3	0.456	0.773736	0.605
Q00526	CDK3	0.128	0.773457	0.372
P78527	DNAPK	0.264		0.773
P51617	IRAK1	0.577	0.14784	0.765
P42345	FRAP	0.058	0.626994	0.765
Q15746	smMLCK	0.58	0.60431	0.757
O00141	SGK1	0.075	0.75659	0.615
Q6VAB6	KSR2	0.301	0.284698	0.754
O75582	MSK1	0.491	0.752705	0.68
O75582	MSK1_b	0.491	0.752705	0.68
P08069	IGF1R	0.069	0.340744	0.75
O00506	YSK1	0.157	0.217087	0.749
Q99986	VRK1	0.059	0.206848	0.748
Q8NCB2	VACAMKL	0.051	0.434903	0.748
Q99683	MAP3K5	0.05	0.25184	0.746
P25098	BARK1	0.309	0.360176	0.744
Q15831	LKB1	0.459	0.385272	0.742
Q00535	CDK5	0.199	0.739122	0.69
P21860	ErbB3	0.337	0.483232	0.738
O94806	PKD3	0.508	0.733997	0.296
O75116	ROCK2	0.476	0.601682	0.733
Q8WZ42	TTN	0.544		0.723
Q5S007	LRRK2	0.313	0.238213	0.723
P34947	GPRK5	0.096	0.30246	0.722
Q9Y4K4	KHS1	0.106	0.721996	0.435
P45983	JNK1	0.217	0.652737	0.72
Q16659	Erk3	0.355	0.0620398	0.718
O60674	JAK2	0.054	0.717166	0.633
O60674	JAK2_b	0.054	0.717166	0.633
Q9NRL2	BAZ1A	0.526	0.394108	0.716
Q9Y4A5	TRRAP	0.063		0.714
Q13315	ATM	0.048		0.714
Q8N752	CK1a2	0.414	0.712286	0.237
Q13873	BMPR2	0.491	0.442686	0.712
P16234	PDGFRa	0.258	0.119181	0.711
P46734	MAP2K3	0.224	0.557325	0.71
Q9Y2H9	MAST1	0.488	0.0574528	0.705
Q9UPZ9	ICK	0.427	0.703043	0.622
P22607	FGFR3	0.062	0.133838	0.703
Q16584	MLK3	0.702	0.309945	0.666
Q15118	PDHK1	0.047	0.379942	0.702
Q9P286	PAK5	0.278	0.452544	0.7
